# Neuroimaging Biomarkers of Neuroprotection: Impact of Voluntary versus Enforced Exercise in Alzheimer’s Disease Models

**DOI:** 10.1101/2025.03.28.646015

**Authors:** Alexandra Badea, Ali Mahzarnia, Divya Reddy, Zijian Dong, Robert J Anderson, Hae Sol Moon, Jacques A Stout, Janai Williams, Lydianne Hirschler, Emmanuel L. Barbier, Christina L Williams

## Abstract

Exercise is a promising strategy for preventing or delaying Alzheimer’s disease (AD), yet its mechanisms remain unclear. We investigated how exercise influences brain structure, function, and behavior in a familial AD model. Mice underwent voluntary, voluntary plus enforced exercise, or remained sedentary. Neuroimaging included in vivo manganese-enhanced MRI (MEMRI). perfusion, and ex vivo diffusion MRI to assess morphometry, activity, cerebral blood flow (CBF), microstructural integrity and connectivity.

Both exercise regimens induced structural and functional brain adaptations while reducing anhedonia. Voluntary exercise increased cortical and limbic volumes, particularly in the hippocampus, cingulate, and entorhinal cortex, supporting cognitive and emotional regulation. Adding enforced exercise influenced subcortical and sensory regions, including visual, motor and associative areas, supporting sensory-motor integration. MEMRI revealed increased activity in sensorimotor, limbic, and associative cortices, with voluntary exercise enhancing limbic and associative regions, and enforced exercise strengthening sensorimotor and subcortical circuits.

White matter integrity improved in memory-associate pathways such as the corpus callosum, cingulum, and hippocampal commissure. Synaptic remodeling was observed in the cingulate cortex, anterior thalamic nuclei, and amygdala. Voluntary exercise enhanced CBF in the motor cortex and hippocampus, while enforced exercise limited these increases.

Connectivity analyses revealed exercise-responsive networks spanning the cingulate cortex, entorhinal cortex, anterior thalamic nuclei, and basolateral amygdala, and associated tracts. Graph analyses linked running distance with increased thalamic, brainstem, and cerebellar connectivity, associating exercise intensity with plasticity.

These findings highlight the ability of chronic exercise to modulate neuroimaging biomarkers through distinct but complementary pathways, reinforcing its potential as a neuroprotective intervention for AD.

**Highlights:**

- Exercise alters MRI biomarkers via distinct and partially overlapping mechanisms.
- Voluntary exercise boosts cortical and limbic regions for emotion and cognition.
- Enforced exercise strengthens subcortical and sensory areas for motor control.
- FA increases suggest memory tract reinforcement and grey matter remodelling.
- Graph analysis reveals plasticity in memory, emotion, and reward circuits.
