## Supplementary material for "Neuroimaging Biomarkers of Neuroprotection: Impact of Voluntary versus Enforced Exercise in Alzheimer’s Disease Models": SupplTable1

### Sheet: Long Sucrose Data 
Treatment	Animal	WDay1_36	WDay2_36	WDay3_36	WDay4_36	WDay1_52	WDay2_52	WDay3_52	WDay4_52	Timepoint	Sucrose_Preference	Week	Day
SEDENTARY	1	2.75	3.07	2.68	2.82	0.42	0.52	0.3	2.51	SDay1_36	0.43	36	1
SEDENTARY	1	2.75	3.07	2.68	2.82	0.42	0.52	0.3	2.51	SDay2_36	0.49	36	2
SEDENTARY	1	2.75	3.07	2.68	2.82	0.42	0.52	0.3	2.51	SDay3_36	0.42	36	3
SEDENTARY	1	2.75	3.07	2.68	2.82	0.42	0.52	0.3	2.51	SDay4_36	0.31	36	4
SEDENTARY	1	2.75	3.07	2.68	2.82	0.42	0.52	0.3	2.51	SDay1_52	4.98	52	1
SEDENTARY	1	2.75	3.07	2.68	2.82	0.42	0.52	0.3	2.51	SDay2_52	1.43	52	2
SEDENTARY	1	2.75	3.07	2.68	2.82	0.42	0.52	0.3	2.51	SDay3_52	2.97	52	3
SEDENTARY	1	2.75	3.07	2.68	2.82	0.42	0.52	0.3	2.51	SDay4_52	0.51	52	4
SEDENTARY	2	0.65	1.65	0.59	0.45	0.56	0.89	0.32	0.81	SDay1_36	2.86	36	1
SEDENTARY	2	0.65	1.65	0.59	0.45	0.56	0.89	0.32	0.81	SDay2_36	1.79	36	2
SEDENTARY	2	0.65	1.65	0.59	0.45	0.56	0.89	0.32	0.81	SDay3_36	0.86	36	3
SEDENTARY	2	0.65	1.65	0.59	0.45	0.56	0.89	0.32	0.81	SDay4_36	2.69	36	4
SEDENTARY	2	0.65	1.65	0.59	0.45	0.56	0.89	0.32	0.81	SDay1_52	5.85	52	1
SEDENTARY	2	0.65	1.65	0.59	0.45	0.56	0.89	0.32	0.81	SDay2_52	2.92	52	2
SEDENTARY	2	0.65	1.65	0.59	0.45	0.56	0.89	0.32	0.81	SDay3_52	3.07	52	3
SEDENTARY	2	0.65	1.65	0.59	0.45	0.56	0.89	0.32	0.81	SDay4_52	3.75	52	4
SEDENTARY	3	0.74	0.56	1.1	0.76	0.33	0.38	0.21	0.28	SDay1_36	1.11	36	1
SEDENTARY	3	0.74	0.56	1.1	0.76	0.33	0.38	0.21	0.28	SDay2_36	1.18	36	2
SEDENTARY	3	0.74	0.56	1.1	0.76	0.33	0.38	0.21	0.28	SDay3_36	0.67	36	3
SEDENTARY	3	0.74	0.56	1.1	0.76	0.33	0.38	0.21	0.28	SDay4_36	0.94	36	4
SEDENTARY	3	0.74	0.56	1.1	0.76	0.33	0.38	0.21	0.28	SDay1_52	3.98	52	1
SEDENTARY	3	0.74	0.56	1.1	0.76	0.33	0.38	0.21	0.28	SDay2_52	2.81	52	2
SEDENTARY	3	0.74	0.56	1.1	0.76	0.33	0.38	0.21	0.28	SDay3_52	2.64	52	3
SEDENTARY	3	0.74	0.56	1.1	0.76	0.33	0.38	0.21	0.28	SDay4_52	3.14	52	4
SEDENTARY	4	0.56	3.3	0.25	2.35	0.37	2.99	0.36	4.31	SDay1_36	3.93	36	1
SEDENTARY	4	0.56	3.3	0.25	2.35	0.37	2.99	0.36	4.31	SDay2_36	0.54	36	2
SEDENTARY	4	0.56	3.3	0.25	2.35	0.37	2.99	0.36	4.31	SDay3_36	3.69	36	3
SEDENTARY	4	0.56	3.3	0.25	2.35	0.37	2.99	0.36	4.31	SDay4_36	0.5	36	4
SEDENTARY	4	0.56	3.3	0.25	2.35	0.37	2.99	0.36	4.31	SDay1_52	3.1	52	1
SEDENTARY	4	0.56	3.3	0.25	2.35	0.37	2.99	0.36	4.31	SDay2_52	0.87	52	2
SEDENTARY	4	0.56	3.3	0.25	2.35	0.37	2.99	0.36	4.31	SDay3_52	3.64	52	3
SEDENTARY	4	0.56	3.3	0.25	2.35	0.37	2.99	0.36	4.31	SDay4_52	0.44	52	4
SEDENTARY	5	2.2	0.49	0.37	0.72	3	1.68	0.47	2.56	SDay1_36	0.88	36	1
SEDENTARY	5	2.2	0.49	0.37	0.72	3	1.68	0.47	2.56	SDay2_36	3.08	36	2
SEDENTARY	5	2.2	0.49	0.37	0.72	3	1.68	0.47	2.56	SDay3_36	3.08	36	3
SEDENTARY	5	2.2	0.49	0.37	0.72	3	1.68	0.47	2.56	SDay4_36	2.43	36	4
SEDENTARY	5	2.2	0.49	0.37	0.72	3	1.68	0.47	2.56	SDay1_52	1.52	52	1
SEDENTARY	5	2.2	0.49	0.37	0.72	3	1.68	0.47	2.56	SDay2_52	0.73	52	2
SEDENTARY	5	2.2	0.49	0.37	0.72	3	1.68	0.47	2.56	SDay3_52	1.47	52	3
SEDENTARY	5	2.2	0.49	0.37	0.72	3	1.68	0.47	2.56	SDay4_52	0.37	52	4
SEDENTARY	6	3.79	3.43	1.79	3.63	2.04	0.86	0.48	2.27	SDay1_36	1.07	36	1
SEDENTARY	6	3.79	3.43	1.79	3.63	2.04	0.86	0.48	2.27	SDay2_36	0.43	36	2
SEDENTARY	6	3.79	3.43	1.79	3.63	2.04	0.86	0.48	2.27	SDay3_36	2.57	36	3
SEDENTARY	6	3.79	3.43	1.79	3.63	2.04	0.86	0.48	2.27	SDay4_36	0.63	36	4
SEDENTARY	6	3.79	3.43	1.79	3.63	2.04	0.86	0.48	2.27	SDay1_52	0.67	52	1
SEDENTARY	6	3.79	3.43	1.79	3.63	2.04	0.86	0.48	2.27	SDay2_52	2.05	52	2
SEDENTARY	6	3.79	3.43	1.79	3.63	2.04	0.86	0.48	2.27	SDay3_52	2.88	52	3
SEDENTARY	6	3.79	3.43	1.79	3.63	2.04	0.86	0.48	2.27	SDay4_52	0.84	52	4
SEDENTARY	7	1.85	3.57	1.33	3.79	1.17	2.6	1.2	1.07	SDay1_36	2.61	36	1
SEDENTARY	7	1.85	3.57	1.33	3.79	1.17	2.6	1.2	1.07	SDay2_36	0.88	36	2
SEDENTARY	7	1.85	3.57	1.33	3.79	1.17	2.6	1.2	1.07	SDay3_36	3.43	36	3
SEDENTARY	7	1.85	3.57	1.33	3.79	1.17	2.6	1.2	1.07	SDay4_36	1.17	36	4
SEDENTARY	7	1.85	3.57	1.33	3.79	1.17	2.6	1.2	1.07	SDay1_52	1.96	52	1
SEDENTARY	7	1.85	3.57	1.33	3.79	1.17	2.6	1.2	1.07	SDay2_52	2.55	52	2
SEDENTARY	7	1.85	3.57	1.33	3.79	1.17	2.6	1.2	1.07	SDay3_52	1.49	52	3
SEDENTARY	7	1.85	3.57	1.33	3.79	1.17	2.6	1.2	1.07	SDay4_52	1.13	52	4
SEDENTARY	8	0.44	1.11	1.66	3.58	2.67	2.19	0.46	1.19	SDay1_36	3.58	36	1
SEDENTARY	8	0.44	1.11	1.66	3.58	2.67	2.19	0.46	1.19	SDay2_36	3	36	2
SEDENTARY	8	0.44	1.11	1.66	3.58	2.67	2.19	0.46	1.19	SDay3_36	2.42	36	3
SEDENTARY	8	0.44	1.11	1.66	3.58	2.67	2.19	0.46	1.19	SDay4_36	0.45	36	4
SEDENTARY	8	0.44	1.11	1.66	3.58	2.67	2.19	0.46	1.19	SDay1_52	2.58	52	1
SEDENTARY	8	0.44	1.11	1.66	3.58	2.67	2.19	0.46	1.19	SDay2_52	0.18	52	2
SEDENTARY	8	0.44	1.11	1.66	3.58	2.67	2.19	0.46	1.19	SDay3_52	3.06	52	3
SEDENTARY	8	0.44	1.11	1.66	3.58	2.67	2.19	0.46	1.19	SDay4_52	1.08	52	4
SEDENTARY	9	3.34	1.16	2.43	0.94	1.31	0.45	0.39	0.19	SDay1_36	0.59	36	1
SEDENTARY	9	3.34	1.16	2.43	0.94	1.31	0.45	0.39	0.19	SDay2_36	2.23	36	2
SEDENTARY	9	3.34	1.16	2.43	0.94	1.31	0.45	0.39	0.19	SDay3_36	0.96	36	3
SEDENTARY	9	3.34	1.16	2.43	0.94	1.31	0.45	0.39	0.19	SDay4_36	2.33	36	4
SEDENTARY	9	3.34	1.16	2.43	0.94	1.31	0.45	0.39	0.19	SDay1_52	2.88	52	1
SEDENTARY	9	3.34	1.16	2.43	0.94	1.31	0.45	0.39	0.19	SDay2_52	3.03	52	2
SEDENTARY	9	3.34	1.16	2.43	0.94	1.31	0.45	0.39	0.19	SDay3_52	2.91	52	3
SEDENTARY	9	3.34	1.16	2.43	0.94	1.31	0.45	0.39	0.19	SDay4_52	2.88	52	4
SEDENTARY	10					1.67	2.73	0.54	1.83	SDay1_36		36	1
SEDENTARY	10					1.67	2.73	0.54	1.83	SDay2_36		36	2
SEDENTARY	10					1.67	2.73	0.54	1.83	SDay3_36		36	3
SEDENTARY	10					1.67	2.73	0.54	1.83	SDay4_36		36	4
SEDENTARY	10					1.67	2.73	0.54	1.83	SDay1_52	2.79	52	1
SEDENTARY	10					1.67	2.73	0.54	1.83	SDay2_52	1.4	52	2
SEDENTARY	10					1.67	2.73	0.54	1.83	SDay3_52	3.45	52	3
SEDENTARY	10					1.67	2.73	0.54	1.83	SDay4_52	1.12	52	4
SEDENTARY	11					6.02	2.38	2.46	0.36	SDay1_36		36	1
SEDENTARY	11					6.02	2.38	2.46	0.36	SDay2_36		36	2
SEDENTARY	11					6.02	2.38	2.46	0.36	SDay3_36		36	3
SEDENTARY	11					6.02	2.38	2.46	0.36	SDay4_36		36	4
SEDENTARY	11					6.02	2.38	2.46	0.36	SDay1_52	0.75	52	1
SEDENTARY	11					6.02	2.38	2.46	0.36	SDay2_52	0.29	52	2
SEDENTARY	11					6.02	2.38	2.46	0.36	SDay3_52	0.6	52	3
SEDENTARY	11					6.02	2.38	2.46	0.36	SDay4_52	2.32	52	4
VOLUNTARY	12	5.21	0.77	4.85	2.74	2.9	3.8	5.72	1.6	SDay1_36	0.49	36	1
VOLUNTARY	12	5.21	0.77	4.85	2.74	2.9	3.8	5.72	1.6	SDay2_36	3.85	36	2
VOLUNTARY	12	5.21	0.77	4.85	2.74	2.9	3.8	5.72	1.6	SDay3_36	0.75	36	3
VOLUNTARY	12	5.21	0.77	4.85	2.74	2.9	3.8	5.72	1.6	SDay4_36	1.53	36	4
VOLUNTARY	12	5.21	0.77	4.85	2.74	2.9	3.8	5.72	1.6	SDay1_52	5.41	52	1
VOLUNTARY	12	5.21	0.77	4.85	2.74	2.9	3.8	5.72	1.6	SDay2_52	5.8	52	2
VOLUNTARY	12	5.21	0.77	4.85	2.74	2.9	3.8	5.72	1.6	SDay3_52	4.84	52	3
VOLUNTARY	12	5.21	0.77	4.85	2.74	2.9	3.8	5.72	1.6	SDay4_52	5.17	52	4
VOLUNTARY	13	4.11	1.13	2.35	2.88	4.23	1.5	3.47	1.02	SDay1_36	0.41	36	1
VOLUNTARY	13	4.11	1.13	2.35	2.88	4.23	1.5	3.47	1.02	SDay2_36	0.81	36	2
VOLUNTARY	13	4.11	1.13	2.35	2.88	4.23	1.5	3.47	1.02	SDay3_36	2.24	36	3
VOLUNTARY	13	4.11	1.13	2.35	2.88	4.23	1.5	3.47	1.02	SDay4_36	1.01	36	4
VOLUNTARY	13	4.11	1.13	2.35	2.88	4.23	1.5	3.47	1.02	SDay1_52	4.03	52	1
VOLUNTARY	13	4.11	1.13	2.35	2.88	4.23	1.5	3.47	1.02	SDay2_52	7.9	52	2
VOLUNTARY	13	4.11	1.13	2.35	2.88	4.23	1.5	3.47	1.02	SDay3_52	2.06	52	3
VOLUNTARY	13	4.11	1.13	2.35	2.88	4.23	1.5	3.47	1.02	SDay4_52	5.04	52	4
VOLUNTARY	14	2.02	0.94	2.22	1.77	3.06	4.3	0.5	5.59	SDay1_36	2.03	36	1
VOLUNTARY	14	2.02	0.94	2.22	1.77	3.06	4.3	0.5	5.59	SDay2_36	3.24	36	2
VOLUNTARY	14	2.02	0.94	2.22	1.77	3.06	4.3	0.5	5.59	SDay3_36	2.87	36	3
VOLUNTARY	14	2.02	0.94	2.22	1.77	3.06	4.3	0.5	5.59	SDay4_36	3.15	36	4
VOLUNTARY	14	2.02	0.94	2.22	1.77	3.06	4.3	0.5	5.59	SDay1_52	6.91	52	1
VOLUNTARY	14	2.02	0.94	2.22	1.77	3.06	4.3	0.5	5.59	SDay2_52	4.4	52	2
VOLUNTARY	14	2.02	0.94	2.22	1.77	3.06	4.3	0.5	5.59	SDay3_52	1.46	52	3
VOLUNTARY	14	2.02	0.94	2.22	1.77	3.06	4.3	0.5	5.59	SDay4_52	1.81	52	4
VOLUNTARY	15	4.48	0.67	1	1.05	3.87	1.3	3.41	0.7	SDay1_36	0.09	36	1
VOLUNTARY	15	4.48	0.67	1	1.05	3.87	1.3	3.41	0.7	SDay2_36	1.56	36	2
VOLUNTARY	15	4.48	0.67	1	1.05	3.87	1.3	3.41	0.7	SDay3_36	1	36	3
VOLUNTARY	15	4.48	0.67	1	1.05	3.87	1.3	3.41	0.7	SDay4_36	2.67	36	4
VOLUNTARY	15	4.48	0.67	1	1.05	3.87	1.3	3.41	0.7	SDay1_52	5.14	52	1
VOLUNTARY	15	4.48	0.67	1	1.05	3.87	1.3	3.41	0.7	SDay2_52	5.3	52	2
VOLUNTARY	15	4.48	0.67	1	1.05	3.87	1.3	3.41	0.7	SDay3_52	2.35	52	3
VOLUNTARY	15	4.48	0.67	1	1.05	3.87	1.3	3.41	0.7	SDay4_52	3.88	52	4
VOLUNTARY	16	1.81	0.69	1.85	0.84	3.57	4.9	2.72	1.35	SDay1_36	2.62	36	1
VOLUNTARY	16	1.81	0.69	1.85	0.84	3.57	4.9	2.72	1.35	SDay2_36	3.34	36	2
VOLUNTARY	16	1.81	0.69	1.85	0.84	3.57	4.9	2.72	1.35	SDay3_36	3.37	36	3
VOLUNTARY	16	1.81	0.69	1.85	0.84	3.57	4.9	2.72	1.35	SDay4_36	4.03	36	4
VOLUNTARY	16	1.81	0.69	1.85	0.84	3.57	4.9	2.72	1.35	SDay1_52	3.9	52	1
VOLUNTARY	16	1.81	0.69	1.85	0.84	3.57	4.9	2.72	1.35	SDay2_52	2.4	52	2
VOLUNTARY	16	1.81	0.69	1.85	0.84	3.57	4.9	2.72	1.35	SDay3_52	0.56	52	3
VOLUNTARY	16	1.81	0.69	1.85	0.84	3.57	4.9	2.72	1.35	SDay4_52	2.39	52	4
VOLUNTARY	17	3.85	0.75	2.02	3.3	5.74	1.6	2.94	2.68	SDay1_36	0.76	36	1
VOLUNTARY	17	3.85	0.75	2.02	3.3	5.74	1.6	2.94	2.68	SDay2_36	2.95	36	2
VOLUNTARY	17	3.85	0.75	2.02	3.3	5.74	1.6	2.94	2.68	SDay3_36	4.12	36	3
VOLUNTARY	17	3.85	0.75	2.02	3.3	5.74	1.6	2.94	2.68	SDay4_36	1.75	36	4
VOLUNTARY	17	3.85	0.75	2.02	3.3	5.74	1.6	2.94	2.68	SDay1_52	4.28	52	1
VOLUNTARY	17	3.85	0.75	2.02	3.3	5.74	1.6	2.94	2.68	SDay2_52	7.4	52	2
VOLUNTARY	17	3.85	0.75	2.02	3.3	5.74	1.6	2.94	2.68	SDay3_52	3.04	52	3
VOLUNTARY	17	3.85	0.75	2.02	3.3	5.74	1.6	2.94	2.68	SDay4_52	3.05	52	4
VOLUNTARY	18	3.25	1.62	4.43	1.15	5.16	3.8	1.78	1.42	SDay1_36	1.15	36	1
VOLUNTARY	18	3.25	1.62	4.43	1.15	5.16	3.8	1.78	1.42	SDay2_36	3.31	36	2
VOLUNTARY	18	3.25	1.62	4.43	1.15	5.16	3.8	1.78	1.42	SDay3_36	2.55	36	3
VOLUNTARY	18	3.25	1.62	4.43	1.15	5.16	3.8	1.78	1.42	SDay4_36	3.38	36	4
VOLUNTARY	18	3.25	1.62	4.43	1.15	5.16	3.8	1.78	1.42	SDay1_52	5.8	52	1
VOLUNTARY	18	3.25	1.62	4.43	1.15	5.16	3.8	1.78	1.42	SDay2_52	6.4	52	2
VOLUNTARY	18	3.25	1.62	4.43	1.15	5.16	3.8	1.78	1.42	SDay3_52	3.82	52	3
VOLUNTARY	18	3.25	1.62	4.43	1.15	5.16	3.8	1.78	1.42	SDay4_52	4.19	52	4
VOLUNTARY	19	1.13	0.57	3.07	0.45					SDay1_36	1.09	36	1
VOLUNTARY	19	1.13	0.57	3.07	0.45					SDay2_36	2.39	36	2
VOLUNTARY	19	1.13	0.57	3.07	0.45					SDay3_36	0.95	36	3
VOLUNTARY	19	1.13	0.57	3.07	0.45					SDay4_36	2.75	36	4
VOLUNTARY	19	1.13	0.57	3.07	0.45					SDay1_52		52	1
VOLUNTARY	19	1.13	0.57	3.07	0.45					SDay2_52		52	2
VOLUNTARY	19	1.13	0.57	3.07	0.45					SDay3_52		52	3
VOLUNTARY	19	1.13	0.57	3.07	0.45					SDay4_52		52	4
VOLUNTARY	20	1.27	0.64	1.94	1.22	7.2	2.2	2.99	4.08	SDay1_36	0.66	36	1
VOLUNTARY	20	1.27	0.64	1.94	1.22	7.2	2.2	2.99	4.08	SDay2_36	0.81	36	2
VOLUNTARY	20	1.27	0.64	1.94	1.22	7.2	2.2	2.99	4.08	SDay3_36	2.52	36	3
VOLUNTARY	20	1.27	0.64	1.94	1.22	7.2	2.2	2.99	4.08	SDay4_36	2.13	36	4
VOLUNTARY	20	1.27	0.64	1.94	1.22	7.2	2.2	2.99	4.08	SDay1_52	5.87	52	1
VOLUNTARY	20	1.27	0.64	1.94	1.22	7.2	2.2	2.99	4.08	SDay2_52	5.4	52	2
VOLUNTARY	20	1.27	0.64	1.94	1.22	7.2	2.2	2.99	4.08	SDay3_52	1.37	52	3
VOLUNTARY	20	1.27	0.64	1.94	1.22	7.2	2.2	2.99	4.08	SDay4_52	0.83	52	4
VOLUNTARY	21	5.19	2.4	5.62	1.13	4.07	1.7	4.61	4.12	SDay1_36	0.59	36	1
VOLUNTARY	21	5.19	2.4	5.62	1.13	4.07	1.7	4.61	4.12	SDay2_36	1.81	36	2
VOLUNTARY	21	5.19	2.4	5.62	1.13	4.07	1.7	4.61	4.12	SDay3_36	0.7	36	3
VOLUNTARY	21	5.19	2.4	5.62	1.13	4.07	1.7	4.61	4.12	SDay4_36	4.56	36	4
VOLUNTARY	21	5.19	2.4	5.62	1.13	4.07	1.7	4.61	4.12	SDay1_52	3.31	52	1
VOLUNTARY	21	5.19	2.4	5.62	1.13	4.07	1.7	4.61	4.12	SDay2_52	8.4	52	2
VOLUNTARY	21	5.19	2.4	5.62	1.13	4.07	1.7	4.61	4.12	SDay3_52	0.93	52	3
VOLUNTARY	21	5.19	2.4	5.62	1.13	4.07	1.7	4.61	4.12	SDay4_52	1.52	52	4
VOLUNTARY + ENFORCED	22	1.67	1.23	1.24	0.76	1.98	4	3.1	1.25	SDay1_36	3.93	36	1
VOLUNTARY + ENFORCED	22	1.67	1.23	1.24	0.76	1.98	4	3.1	1.25	SDay2_36	3.35	36	2
VOLUNTARY + ENFORCED	22	1.67	1.23	1.24	0.76	1.98	4	3.1	1.25	SDay3_36	4.15	36	3
VOLUNTARY + ENFORCED	22	1.67	1.23	1.24	0.76	1.98	4	3.1	1.25	SDay4_36	3.65	36	4
VOLUNTARY + ENFORCED	22	1.67	1.23	1.24	0.76	1.98	4	3.1	1.25	SDay1_52	7.52	52	1
VOLUNTARY + ENFORCED	22	1.67	1.23	1.24	0.76	1.98	4	3.1	1.25	SDay2_52	5.1	52	2
VOLUNTARY + ENFORCED	22	1.67	1.23	1.24	0.76	1.98	4	3.1	1.25	SDay3_52	3.24	52	3
VOLUNTARY + ENFORCED	22	1.67	1.23	1.24	0.76	1.98	4	3.1	1.25	SDay4_52	5.09	52	4
VOLUNTARY + ENFORCED	23	3.68	1.58	2	1.04	2.64	4.9	1.39	1.27	SDay1_36	0.2	36	1
VOLUNTARY + ENFORCED	23	3.68	1.58	2	1.04	2.64	4.9	1.39	1.27	SDay2_36	2.57	36	2
VOLUNTARY + ENFORCED	23	3.68	1.58	2	1.04	2.64	4.9	1.39	1.27	SDay3_36	1.91	36	3
VOLUNTARY + ENFORCED	23	3.68	1.58	2	1.04	2.64	4.9	1.39	1.27	SDay4_36	2.34	36	4
VOLUNTARY + ENFORCED	23	3.68	1.58	2	1.04	2.64	4.9	1.39	1.27	SDay1_52	4.06	52	1
VOLUNTARY + ENFORCED	23	3.68	1.58	2	1.04	2.64	4.9	1.39	1.27	SDay2_52	4.5	52	2
VOLUNTARY + ENFORCED	23	3.68	1.58	2	1.04	2.64	4.9	1.39	1.27	SDay3_52	3.13	52	3
VOLUNTARY + ENFORCED	23	3.68	1.58	2	1.04	2.64	4.9	1.39	1.27	SDay4_52	3.63	52	4
VOLUNTARY + ENFORCED	24	2.96	1.89	1.46	1.89	3.83	4.1	1.18	1.01	SDay1_36	0.99	36	1
VOLUNTARY + ENFORCED	24	2.96	1.89	1.46	1.89	3.83	4.1	1.18	1.01	SDay2_36	1.69	36	2
VOLUNTARY + ENFORCED	24	2.96	1.89	1.46	1.89	3.83	4.1	1.18	1.01	SDay3_36	2.59	36	3
VOLUNTARY + ENFORCED	24	2.96	1.89	1.46	1.89	3.83	4.1	1.18	1.01	SDay4_36	2.44	36	4
VOLUNTARY + ENFORCED	24	2.96	1.89	1.46	1.89	3.83	4.1	1.18	1.01	SDay1_52	5.49	52	1
VOLUNTARY + ENFORCED	24	2.96	1.89	1.46	1.89	3.83	4.1	1.18	1.01	SDay2_52	3.7	52	2
VOLUNTARY + ENFORCED	24	2.96	1.89	1.46	1.89	3.83	4.1	1.18	1.01	SDay3_52	3.24	52	3
VOLUNTARY + ENFORCED	24	2.96	1.89	1.46	1.89	3.83	4.1	1.18	1.01	SDay4_52	3.72	52	4
VOLUNTARY + ENFORCED	25	4.1	0.66	3.21	0.83	2.3	1.5	1.35	3.02	SDay1_36	0.58	36	1
VOLUNTARY + ENFORCED	25	4.1	0.66	3.21	0.83	2.3	1.5	1.35	3.02	SDay2_36	3.77	36	2
VOLUNTARY + ENFORCED	25	4.1	0.66	3.21	0.83	2.3	1.5	1.35	3.02	SDay3_36	2.13	36	3
VOLUNTARY + ENFORCED	25	4.1	0.66	3.21	0.83	2.3	1.5	1.35	3.02	SDay4_36	4.07	36	4
VOLUNTARY + ENFORCED	25	4.1	0.66	3.21	0.83	2.3	1.5	1.35	3.02	SDay1_52	6.03	52	1
VOLUNTARY + ENFORCED	25	4.1	0.66	3.21	0.83	2.3	1.5	1.35	3.02	SDay2_52	7.6	52	2
VOLUNTARY + ENFORCED	25	4.1	0.66	3.21	0.83	2.3	1.5	1.35	3.02	SDay3_52	3.8	52	3
VOLUNTARY + ENFORCED	25	4.1	0.66	3.21	0.83	2.3	1.5	1.35	3.02	SDay4_52	2.61	52	4
VOLUNTARY + ENFORCED	26	3.57	0.6	4.47	0.34	1.96	0.6	4.7	2	SDay1_36	1.41	36	1
VOLUNTARY + ENFORCED	26	3.57	0.6	4.47	0.34	1.96	0.6	4.7	2	SDay2_36	3.74	36	2
VOLUNTARY + ENFORCED	26	3.57	0.6	4.47	0.34	1.96	0.6	4.7	2	SDay3_36	0.61	36	3
VOLUNTARY + ENFORCED	26	3.57	0.6	4.47	0.34	1.96	0.6	4.7	2	SDay4_36	3.64	36	4
VOLUNTARY + ENFORCED	26	3.57	0.6	4.47	0.34	1.96	0.6	4.7	2	SDay1_52	7.48	52	1
VOLUNTARY + ENFORCED	26	3.57	0.6	4.47	0.34	1.96	0.6	4.7	2	SDay2_52	9.3	52	2
VOLUNTARY + ENFORCED	26	3.57	0.6	4.47	0.34	1.96	0.6	4.7	2	SDay3_52	1.22	52	3
VOLUNTARY + ENFORCED	26	3.57	0.6	4.47	0.34	1.96	0.6	4.7	2	SDay4_52	4.04	52	4
VOLUNTARY + ENFORCED	27	2.33	0.84	2.69	0.73	1.97	5.2	1.49	1.06	SDay1_36	1.81	36	1
VOLUNTARY + ENFORCED	27	2.33	0.84	2.69	0.73	1.97	5.2	1.49	1.06	SDay2_36	3.14	36	2
VOLUNTARY + ENFORCED	27	2.33	0.84	2.69	0.73	1.97	5.2	1.49	1.06	SDay3_36	2.62	36	3
VOLUNTARY + ENFORCED	27	2.33	0.84	2.69	0.73	1.97	5.2	1.49	1.06	SDay4_36	3.95	36	4
VOLUNTARY + ENFORCED	27	2.33	0.84	2.69	0.73	1.97	5.2	1.49	1.06	SDay1_52	7.7	52	1
VOLUNTARY + ENFORCED	27	2.33	0.84	2.69	0.73	1.97	5.2	1.49	1.06	SDay2_52	5.5	52	2
VOLUNTARY + ENFORCED	27	2.33	0.84	2.69	0.73	1.97	5.2	1.49	1.06	SDay3_52	2.65	52	3
VOLUNTARY + ENFORCED	27	2.33	0.84	2.69	0.73	1.97	5.2	1.49	1.06	SDay4_52	3.35	52	4
VOLUNTARY + ENFORCED	28	0.81	0.53	3.09	0.44	3.55	3.5	1.06	0.89	SDay1_36	2.05	36	1
VOLUNTARY + ENFORCED	28	0.81	0.53	3.09	0.44	3.55	3.5	1.06	0.89	SDay2_36	1.5	36	2
VOLUNTARY + ENFORCED	28	0.81	0.53	3.09	0.44	3.55	3.5	1.06	0.89	SDay3_36	0.81	36	3
VOLUNTARY + ENFORCED	28	0.81	0.53	3.09	0.44	3.55	3.5	1.06	0.89	SDay4_36	2.52	36	4
VOLUNTARY + ENFORCED	28	0.81	0.53	3.09	0.44	3.55	3.5	1.06	0.89	SDay1_52	4.99	52	1
VOLUNTARY + ENFORCED	28	0.81	0.53	3.09	0.44	3.55	3.5	1.06	0.89	SDay2_52	5.4	52	2
VOLUNTARY + ENFORCED	28	0.81	0.53	3.09	0.44	3.55	3.5	1.06	0.89	SDay3_52	3.87	52	3
VOLUNTARY + ENFORCED	28	0.81	0.53	3.09	0.44	3.55	3.5	1.06	0.89	SDay4_52	4.58	52	4
VOLUNTARY + ENFORCED	29	1.59	0.62	1.42	0.97	2.2	2.7	1.61	2.22	SDay1_36	1.02	36	1
VOLUNTARY + ENFORCED	29	1.59	0.62	1.42	0.97	2.2	2.7	1.61	2.22	SDay2_36	2.38	36	2
VOLUNTARY + ENFORCED	29	1.59	0.62	1.42	0.97	2.2	2.7	1.61	2.22	SDay3_36	2.49	36	3
VOLUNTARY + ENFORCED	29	1.59	0.62	1.42	0.97	2.2	2.7	1.61	2.22	SDay4_36	3.16	36	4
VOLUNTARY + ENFORCED	29	1.59	0.62	1.42	0.97	2.2	2.7	1.61	2.22	SDay1_52	8.23	52	1
VOLUNTARY + ENFORCED	29	1.59	0.62	1.42	0.97	2.2	2.7	1.61	2.22	SDay2_52	7.6	52	2
VOLUNTARY + ENFORCED	29	1.59	0.62	1.42	0.97	2.2	2.7	1.61	2.22	SDay3_52	3.19	52	3
VOLUNTARY + ENFORCED	29	1.59	0.62	1.42	0.97	2.2	2.7	1.61	2.22	SDay4_52	2.77	52	4
VOLUNTARY + ENFORCED	30	1.96	2	0.61	0.73	1.85	1.3	0.79	0.89	SDay1_36	1.72	36	1
VOLUNTARY + ENFORCED	30	1.96	2	0.61	0.73	1.85	1.3	0.79	0.89	SDay2_36	0.87	36	2
VOLUNTARY + ENFORCED	30	1.96	2	0.61	0.73	1.85	1.3	0.79	0.89	SDay3_36	3.69	36	3
VOLUNTARY + ENFORCED	30	1.96	2	0.61	0.73	1.85	1.3	0.79	0.89	SDay4_36	3.44	36	4
VOLUNTARY + ENFORCED	30	1.96	2	0.61	0.73	1.85	1.3	0.79	0.89	SDay1_52	3.29	52	1
VOLUNTARY + ENFORCED	30	1.96	2	0.61	0.73	1.85	1.3	0.79	0.89	SDay2_52	7.8	52	2
VOLUNTARY + ENFORCED	30	1.96	2	0.61	0.73	1.85	1.3	0.79	0.89	SDay3_52	3.64	52	3
VOLUNTARY + ENFORCED	30	1.96	2	0.61	0.73	1.85	1.3	0.79	0.89	SDay4_52	3.61	52	4
VOLUNTARY + ENFORCED	31	1.28	0.68	1.63	1.03	3.28	3	0.7	0.85	SDay1_36	3.08	36	1
VOLUNTARY + ENFORCED	31	1.28	0.68	1.63	1.03	3.28	3	0.7	0.85	SDay2_36	2.22	36	2
VOLUNTARY + ENFORCED	31	1.28	0.68	1.63	1.03	3.28	3	0.7	0.85	SDay3_36	4.87	36	3
VOLUNTARY + ENFORCED	31	1.28	0.68	1.63	1.03	3.28	3	0.7	0.85	SDay4_36	3.22	36	4
VOLUNTARY + ENFORCED	31	1.28	0.68	1.63	1.03	3.28	3	0.7	0.85	SDay1_52	6.69	52	1
VOLUNTARY + ENFORCED	31	1.28	0.68	1.63	1.03	3.28	3	0.7	0.85	SDay2_52	7.3	52	2
VOLUNTARY + ENFORCED	31	1.28	0.68	1.63	1.03	3.28	3	0.7	0.85	SDay3_52	2.47	52	3
VOLUNTARY + ENFORCED	31	1.28	0.68	1.63	1.03	3.28	3	0.7	0.85	SDay4_52	4.11	52	4

### Sheet: Sucrose ANOVA Results
	Sum Sq	Mean Sq	NumDF	DenDF	F value	Pr(>F)
Treatment	16.7188	8.3594	2	230	3.62068	0.0283013
Week	151.985	151.985	1	230	65.8285	2.94917e-14
Treatment:Week	38.2188	19.1094	2	230	8.27677	0.000337992

### Sheet: Sucrose Posthoc Results
contrast	estimate	SE	df	t.ratio	p.value	Cohen_d
SEDENTARY Week36 - VOLUNTARY Week36	-0.376694	0.34981	91.9868	-1.07686	0.319804	-1.07686
SEDENTARY Week36 - (VOLUNTARY + ENFORCED Week36)	-0.834944	0.34981	91.9868	-2.38685	0.0317341	-2.38685
SEDENTARY Week36 - SEDENTARY Week52	-0.487854	0.342227	220.496	-1.42552	0.211936	-1.42552
SEDENTARY Week36 - VOLUNTARY Week52	-2.3925	0.359253	91.9868	-6.65965	5.90093e-09	-6.65965
SEDENTARY Week36 - (VOLUNTARY + ENFORCED Week52)	-3.15794	0.34981	91.9868	-9.0276	3.81226e-13	-9.0276
VOLUNTARY Week36 - (VOLUNTARY + ENFORCED Week36)	-0.45825	0.339764	91.9868	-1.34873	0.225919	-1.34873
VOLUNTARY Week36 - SEDENTARY Week52	-0.111159	0.331953	91.9868	-0.334864	0.73849	-0.334864
VOLUNTARY Week36 - VOLUNTARY Week52	-2.01581	0.349479	212.945	-5.76803	6.99789e-08	-5.76803
VOLUNTARY Week36 - (VOLUNTARY + ENFORCED Week52)	-2.78125	0.339764	91.9868	-8.18582	1.10873e-11	-8.18582
(VOLUNTARY + ENFORCED Week36) - SEDENTARY Week52	0.347091	0.331953	91.9868	1.0456	0.319804	1.0456
(VOLUNTARY + ENFORCED Week36) - VOLUNTARY Week52	-1.55756	0.349479	91.9868	-4.45679	4.39163e-05	-4.45679
(VOLUNTARY + ENFORCED Week36) - (VOLUNTARY + ENFORCED Week52)	-2.323	0.339764	202.728	-6.83709	3.48997e-10	-6.83709
SEDENTARY Week52 - VOLUNTARY Week52	-1.90465	0.34189	91.9868	-5.57094	5.3598e-07	-5.57094
SEDENTARY Week52 - (VOLUNTARY + ENFORCED Week52)	-2.67009	0.331953	91.9868	-8.04359	1.46245e-11	-8.04359
VOLUNTARY Week52 - (VOLUNTARY + ENFORCED Week52)	-0.765444	0.349479	91.9868	-2.19024	0.0465526	-2.19024

### Sheet: Sucrose Summary Stats
Treatment	Week	Mean	Median	SD	N
SEDENTARY	36	1.67306	1.14	1.16004	44
SEDENTARY	52	2.16091	2.435	1.31591	44
VOLUNTARY	36	2.04975	2.08	1.21433	40
VOLUNTARY	52	4.06556	4.11	2.07135	40
VOLUNTARY + ENFORCED	36	2.508	2.505	1.16291	40
VOLUNTARY + ENFORCED	52	4.831	4.085	1.95491	40

### Sheet: Distance Long Data
Treatment	Animal	SDay1_36	SDay2_36	SDay3_36	SDay4_36	SDay1_52	SDay2_52	SDay3_52	SDay4_52	WDay1_36	WDay2_36	WDay3_36	WDay4_36	WDay1_52	WDay2_52	WDay3_52	WDay4_52	MDay1_36	MDay2_36	MDay3_36	MDay1_52	MDay2_52	MDay3_52	NDay1_36	NDay1_52	DDay1_36	DDay1_52	TDay1_36	TDay1_52	Timepoint	Distance	Week	Day
SEDENTARY	1	0.43	0.49	0.42	0.31	4.98	1.43	2.97	0.51	2.75	3.07	2.68	2.82	0.42	0.52	0.3	2.51	20.87	20.85	20.7	25.64	25.64	25.64	0.12	0.81	0		0		EDay1_36	0	36	1
SEDENTARY	1	0.43	0.49	0.42	0.31	4.98	1.43	2.97	0.51	2.75	3.07	2.68	2.82	0.42	0.52	0.3	2.51	20.87	20.85	20.7	25.64	25.64	25.64	0.12	0.81	0		0		EDay1_52	0	52	1
SEDENTARY	2	2.86	1.79	0.86	2.69	5.85	2.92	3.07	3.75	0.65	1.65	0.59	0.45	0.56	0.89	0.32	0.81	24.1	23.48	24.33	25.78	25.78	25.78	0.63	0.1	0		0		EDay1_36	0	36	1
SEDENTARY	2	2.86	1.79	0.86	2.69	5.85	2.92	3.07	3.75	0.65	1.65	0.59	0.45	0.56	0.89	0.32	0.81	24.1	23.48	24.33	25.78	25.78	25.78	0.63	0.1	0		0		EDay1_52	0	52	1
SEDENTARY	3	1.11	1.18	0.67	0.94	3.98	2.81	2.64	3.14	0.74	0.56	1.1	0.76	0.33	0.38	0.21	0.28	20.95	21.98	20.98	26.19	26.19	26.19	0.42	0.29	0		0		EDay1_36	0	36	1
SEDENTARY	3	1.11	1.18	0.67	0.94	3.98	2.81	2.64	3.14	0.74	0.56	1.1	0.76	0.33	0.38	0.21	0.28	20.95	21.98	20.98	26.19	26.19	26.19	0.42	0.29	0		0		EDay1_52	0	52	1
SEDENTARY	4	3.93	0.54	3.69	0.5	3.1	0.87	3.64	0.44	0.56	3.3	0.25	2.35	0.37	2.99	0.36	4.31	22.64	23.42	23.44	26.4	26.4	26.4	0.89	0.29	0		0		EDay1_36	0	36	1
SEDENTARY	4	3.93	0.54	3.69	0.5	3.1	0.87	3.64	0.44	0.56	3.3	0.25	2.35	0.37	2.99	0.36	4.31	22.64	23.42	23.44	26.4	26.4	26.4	0.89	0.29	0		0		EDay1_52	0	52	1
SEDENTARY	5	0.88	3.08	3.08	2.43	1.52	0.73	1.47	0.37	2.2	0.49	0.37	0.72	3	1.68	0.47	2.56	21.77	21.93	21.25	26.68	26.68	26.68	0.52	0.86	0		0		EDay1_36	0	36	1
SEDENTARY	5	0.88	3.08	3.08	2.43	1.52	0.73	1.47	0.37	2.2	0.49	0.37	0.72	3	1.68	0.47	2.56	21.77	21.93	21.25	26.68	26.68	26.68	0.52	0.86	0		0		EDay1_52	0	52	1
SEDENTARY	6	1.07	0.43	2.57	0.63	0.67	2.05	2.88	0.84	3.79	3.43	1.79	3.63	2.04	0.86	0.48	2.27	24.29	24.61	24.82	30.08	30.08	30.08	0.47	0.43	0		0		EDay1_36	0	36	1
SEDENTARY	6	1.07	0.43	2.57	0.63	0.67	2.05	2.88	0.84	3.79	3.43	1.79	3.63	2.04	0.86	0.48	2.27	24.29	24.61	24.82	30.08	30.08	30.08	0.47	0.43	0		0		EDay1_52	0	52	1
SEDENTARY	7	2.61	0.88	3.43	1.17	1.96	2.55	1.49	1.13	1.85	3.57	1.33	3.79	1.17	2.6	1.2	1.07	26.13	26.68	26.84	23.76	23.85	23.85	0.62	0.14	0		0		EDay1_36	0	36	1
SEDENTARY	7	2.61	0.88	3.43	1.17	1.96	2.55	1.49	1.13	1.85	3.57	1.33	3.79	1.17	2.6	1.2	1.07	26.13	26.68	26.84	23.76	23.85	23.85	0.62	0.14	0		0		EDay1_52	0	52	1
SEDENTARY	8	3.58	3	2.42	0.45	2.58	0.18	3.06	1.08	0.44	1.11	1.66	3.58	2.67	2.19	0.46	1.19	26.06	26.01	28.85	23.16	23.45	23.45	0.52	0.83	0		0		EDay1_36	0	36	1
SEDENTARY	8	3.58	3	2.42	0.45	2.58	0.18	3.06	1.08	0.44	1.11	1.66	3.58	2.67	2.19	0.46	1.19	26.06	26.01	28.85	23.16	23.45	23.45	0.52	0.83	0		0		EDay1_52	0	52	1
SEDENTARY	9	0.59	2.23	0.96	2.33	2.88	3.03	2.91	2.88	3.34	1.16	2.43	0.94	1.31	0.45	0.39	0.19	25.63	25.6	25.48	24.53	24.85	24.85			0		0		EDay1_36	0	36	1
SEDENTARY	9	0.59	2.23	0.96	2.33	2.88	3.03	2.91	2.88	3.34	1.16	2.43	0.94	1.31	0.45	0.39	0.19	25.63	25.6	25.48	24.53	24.85	24.85			0		0		EDay1_52	0	52	1
SEDENTARY	10					2.79	1.4	3.45	1.12					1.67	2.73	0.54	1.83				23.83	23.55	23.55			0		0		EDay1_36	0	36	1
SEDENTARY	10					2.79	1.4	3.45	1.12					1.67	2.73	0.54	1.83				23.83	23.55	23.55			0		0		EDay1_52	0	52	1
SEDENTARY	11					0.75	0.29	0.6	2.32					6.02	2.38	2.46	0.36				24.63	25.39	25.39			0		0		EDay1_36	0	36	1
SEDENTARY	11					0.75	0.29	0.6	2.32					6.02	2.38	2.46	0.36				24.63	25.39	25.39			0		0		EDay1_52	0	52	1
VOLUNTARY	12	0.49	3.85	0.75	1.53	5.41	5.8	4.84	5.17	5.21	0.77	4.85	2.74	2.9	3.8	5.72	1.6	21.1	21.9	22.2	20	21.5	22.2	0.555118	0.68	6.56419	4.83839			EDay1_36	30.6329	36	1
VOLUNTARY	12	0.49	3.85	0.75	1.53	5.41	5.8	4.84	5.17	5.21	0.77	4.85	2.74	2.9	3.8	5.72	1.6	21.1	21.9	22.2	20	21.5	22.2	0.555118	0.68	6.56419	4.83839			EDay1_52	22.1759	52	1
VOLUNTARY	13	0.41	0.81	2.24	1.01	4.03	7.9	2.06	5.04	4.11	1.13	2.35	2.88	4.23	1.5	3.47	1.02	23.4	23.4	24.3	22.7	23.1	23.4	0.952381	0.32	2.29445	5.07602	348.202	348.202	EDay1_36	11.0898	36	1
VOLUNTARY	13	0.41	0.81	2.24	1.01	4.03	7.9	2.06	5.04	4.11	1.13	2.35	2.88	4.23	1.5	3.47	1.02	23.4	23.4	24.3	22.7	23.1	23.4	0.952381	0.32	2.29445	5.07602	348.202	348.202	EDay1_52	23.2651	52	1
VOLUNTARY	14	2.03	3.24	2.87	3.15	6.91	4.4	1.46	1.81	2.02	0.94	2.22	1.77	3.06	4.3	0.5	5.59	21.1	23.4	23.5	20.5	20.1	21.8	0.118384	0.434167	4.64652	3.36854	532.222	532.222	EDay1_36	22.4582	36	1
VOLUNTARY	14	2.03	3.24	2.87	3.15	6.91	4.4	1.46	1.81	2.02	0.94	2.22	1.77	3.06	4.3	0.5	5.59	21.1	23.4	23.5	20.5	20.1	21.8	0.118384	0.434167	4.64652	3.36854	532.222	532.222	EDay1_52	15.4391	52	1
VOLUNTARY	15	0.09	1.56	1	2.67	5.14	5.3	2.35	3.88	4.48	0.67	1	1.05	3.87	1.3	3.41	0.7	23.3	20.8	18.4	23.7	22.7	23.4	0.385321	0.764826	3.35174	3.16548	370.539	370.539	EDay1_36	16.2001	36	1
VOLUNTARY	15	0.09	1.56	1	2.67	5.14	5.3	2.35	3.88	4.48	0.67	1	1.05	3.87	1.3	3.41	0.7	23.3	20.8	18.4	23.7	22.7	23.4	0.385321	0.764826	3.35174	3.16548	370.539	370.539	EDay1_52	14.5084	52	1
VOLUNTARY	16	2.62	3.34	3.37	4.03	3.9	2.4	0.56	2.39	1.81	0.69	1.85	0.84	3.57	4.9	2.72	1.35	29.2	29.2	29	24.7	27.6	28.4		0.813102	4.99859	4.94776	558.362	558.362	EDay1_36	24.1599	36	1
VOLUNTARY	16	2.62	3.34	3.37	4.03	3.9	2.4	0.56	2.39	1.81	0.69	1.85	0.84	3.57	4.9	2.72	1.35	29.2	29.2	29	24.7	27.6	28.4		0.813102	4.99859	4.94776	558.362	558.362	EDay1_52	22.6773	52	1
VOLUNTARY	17	0.76	2.95	4.12	1.75	4.28	7.4	3.04	3.05	3.85	0.75	2.02	3.3	5.74	1.6	2.94	2.68	23.4	24.6	24.4	26.6	26	26.4	0.266726	0.525369	8.49728	10.873	917.633	917.633	EDay1_36	41.0702	36	1
VOLUNTARY	17	0.76	2.95	4.12	1.75	4.28	7.4	3.04	3.05	3.85	0.75	2.02	3.3	5.74	1.6	2.94	2.68	23.4	24.6	24.4	26.6	26	26.4	0.266726	0.525369	8.49728	10.873	917.633	917.633	EDay1_52	49.8345	52	1
VOLUNTARY	18	1.15	3.31	2.55	3.38	5.8	6.4	3.82	4.19	3.25	1.62	4.43	1.15	5.16	3.8	1.78	1.42	24.4	24.4	23.7	24.7	24.3	25	0.788166	0.396965	5.18363	4.64901	511.391	511.391	EDay1_36	25.0542	36	1
VOLUNTARY	18	1.15	3.31	2.55	3.38	5.8	6.4	3.82	4.19	3.25	1.62	4.43	1.15	5.16	3.8	1.78	1.42	24.4	24.4	23.7	24.7	24.3	25	0.788166	0.396965	5.18363	4.64901	511.391	511.391	EDay1_52	21.308	52	1
VOLUNTARY	19	1.09	2.39	0.95	2.75					1.13	0.57	3.07	0.45					26.6	26	26.6				0.28653	0.664014	5.53646	8.34211	606.696	606.696	EDay1_36	26.7596	36	1
VOLUNTARY	19	1.09	2.39	0.95	2.75					1.13	0.57	3.07	0.45					26.6	26	26.6				0.28653	0.664014	5.53646	8.34211	606.696	606.696	EDay1_52	38.2347	52	1
VOLUNTARY	20	0.66	0.81	2.52	2.13	5.87	5.4	1.37	0.83	1.27	0.64	1.94	1.22	7.2	2.2	2.99	4.08	16.2	19.6	20.3				0.836862		11.4017		1196.03	1196.03	EDay1_36	55.1081	36	1
VOLUNTARY	20	0.66	0.81	2.52	2.13	5.87	5.4	1.37	0.83	1.27	0.64	1.94	1.22	7.2	2.2	2.99	4.08	16.2	19.6	20.3				0.836862		11.4017		1196.03	1196.03	EDay1_52		52	1
VOLUNTARY	21	0.59	1.81	0.7	4.56	3.31	8.4	0.93	1.52	5.19	2.4	5.62	1.13	4.07	1.7	4.61	4.12	25.9	24.4	26				0.676742		5.68588		544.254	544.254	EDay1_36	27.4817	36	1
VOLUNTARY	21	0.59	1.81	0.7	4.56	3.31	8.4	0.93	1.52	5.19	2.4	5.62	1.13	4.07	1.7	4.61	4.12	25.9	24.4	26				0.676742		5.68588		544.254	544.254	EDay1_52		52	1
VOLUNTARY + ENFORCED	22	3.93	3.35	4.15	3.65	7.52	5.1	3.24	5.09	1.67	1.23	1.24	0.76	1.98	4	3.1	1.25	22.1	22.2	22	23.1	22.4	22.4	0.513889	1	8.14288	3.73088	1948.45	1948.45	EDay1_36	84.3572	36	1
VOLUNTARY + ENFORCED	22	3.93	3.35	4.15	3.65	7.52	5.1	3.24	5.09	1.67	1.23	1.24	0.76	1.98	4	3.1	1.25	22.1	22.2	22	23.1	22.4	22.4	0.513889	1	8.14288	3.73088	1948.45	1948.45	EDay1_52	62.0999	52	1
VOLUNTARY + ENFORCED	23	0.2	2.57	1.91	2.34	4.06	4.5	3.13	3.63	3.68	1.58	2	1.04	2.64	4.9	1.39	1.27	23.1	22.8	23.2	23.7	23.9	24	0.465688	0.979735	4.13898	4.28928	1640.22	1640.22	EDay1_36	65.0051	36	1
VOLUNTARY + ENFORCED	23	0.2	2.57	1.91	2.34	4.06	4.5	3.13	3.63	3.68	1.58	2	1.04	2.64	4.9	1.39	1.27	23.1	22.8	23.2	23.7	23.9	24	0.465688	0.979735	4.13898	4.28928	1640.22	1640.22	EDay1_52	64.6592	52	1
VOLUNTARY + ENFORCED	24	0.99	1.69	2.59	2.44	5.49	3.7	3.24	3.72	2.96	1.89	1.46	1.89	3.83	4.1	1.18	1.01	24	23.8	22.8	22.8	22.7	22.7	0.75119	0.47546	7.34302	5.59572	1982.07	1982.07	EDay1_36	80.4912	36	1
VOLUNTARY + ENFORCED	24	0.99	1.69	2.59	2.44	5.49	3.7	3.24	3.72	2.96	1.89	1.46	1.89	3.83	4.1	1.18	1.01	24	23.8	22.8	22.8	22.7	22.7	0.75119	0.47546	7.34302	5.59572	1982.07	1982.07	EDay1_52	70.647	52	1
VOLUNTARY + ENFORCED	25	0.58	3.77	2.13	4.07	6.03	7.6	3.8	2.61	4.1	0.66	3.21	0.83	2.3	1.5	1.35	3.02	21.3	21.7	21.1	22.2	22.2	22.4	0.776147	1	5.7294	7.89497	1687.43	1687.43	EDay1_36	72.6921	36	1
VOLUNTARY + ENFORCED	25	0.58	3.77	2.13	4.07	6.03	7.6	3.8	2.61	4.1	0.66	3.21	0.83	2.3	1.5	1.35	3.02	21.3	21.7	21.1	22.2	22.2	22.4	0.776147	1	5.7294	7.89497	1687.43	1687.43	EDay1_52	81.1853	52	1
VOLUNTARY + ENFORCED	26	1.41	3.74	0.61	3.64	7.48	9.3	1.22	4.04	3.57	0.6	4.47	0.34	1.96	0.6	4.7	2	22.7	22.9	23.2	23.5	23.7	23	0.625616	0.448495	6.75465	5.09293	1830.77	1830.77	EDay1_36	77.6475	36	1
VOLUNTARY + ENFORCED	26	1.41	3.74	0.61	3.64	7.48	9.3	1.22	4.04	3.57	0.6	4.47	0.34	1.96	0.6	4.7	2	22.7	22.9	23.2	23.5	23.7	23	0.625616	0.448495	6.75465	5.09293	1830.77	1830.77	EDay1_52	68.3426	52	1
VOLUNTARY + ENFORCED	27	1.81	3.14	2.62	3.95	7.7	5.5	2.65	3.35	2.33	0.84	2.69	0.73	1.97	5.2	1.49	1.06	18.6	18.5	18.9	20	20.5	19.1	0.494382	0.4	4.10107	8.2006	1511.08	1511.08	EDay1_36	64.8218	36	1
VOLUNTARY + ENFORCED	27	1.81	3.14	2.62	3.95	7.7	5.5	2.65	3.35	2.33	0.84	2.69	0.73	1.97	5.2	1.49	1.06	18.6	18.5	18.9	20	20.5	19.1	0.494382	0.4	4.10107	8.2006	1511.08	1511.08	EDay1_52	82.5861	52	1
VOLUNTARY + ENFORCED	28	2.05	1.5	0.81	2.52	4.99	5.4	3.87	4.58	0.81	0.53	3.09	0.44	3.55	3.5	1.06	0.89	24.9	24.8	24.2	22.7	23.4	22.8	1	0.497992	5.08138	5.52207	1695.53	1695.53	EDay1_36	69.56	36	1
VOLUNTARY + ENFORCED	28	2.05	1.5	0.81	2.52	4.99	5.4	3.87	4.58	0.81	0.53	3.09	0.44	3.55	3.5	1.06	0.89	24.9	24.8	24.2	22.7	23.4	22.8	1	0.497992	5.08138	5.52207	1695.53	1695.53	EDay1_52	70.3095	52	1
VOLUNTARY + ENFORCED	29	1.02	2.38	2.49	3.16	8.23	7.6	3.19	2.77	1.59	0.62	1.42	0.97	2.2	2.7	1.61	2.22	24.4	24.5	24.4	23.7	23.3	23		0.33574	3.3383	6.82515	1551.82	1551.82	EDay1_36	61.1351	36	1
VOLUNTARY + ENFORCED	29	1.02	2.38	2.49	3.16	8.23	7.6	3.19	2.77	1.59	0.62	1.42	0.97	2.2	2.7	1.61	2.22	24.4	24.5	24.4	23.7	23.3	23		0.33574	3.3383	6.82515	1551.82	1551.82	EDay1_52	76.2819	52	1
VOLUNTARY + ENFORCED	30	1.72	0.87	3.69	3.44	3.29	7.8	3.64	3.61	1.96	2	0.61	0.73	1.85	1.3	0.79	0.89	25.6	25.3	25.3	25.5	24.5	25.4	0.741379		3.37651		1490.4	1490.4	EDay1_36	61.3198	36	1
VOLUNTARY + ENFORCED	30	1.72	0.87	3.69	3.44	3.29	7.8	3.64	3.61	1.96	2	0.61	0.73	1.85	1.3	0.79	0.89	25.6	25.3	25.3	25.5	24.5	25.4	0.741379		3.37651		1490.4	1490.4	EDay1_52		52	1
VOLUNTARY + ENFORCED	31	3.08	2.22	4.87	3.22	6.69	7.3	2.47	4.11	1.28	0.68	1.63	1.03	3.28	3	0.7	0.85	22.9	22.9	22.9	24.7	23.5	23.8							EDay1_36		36	1
VOLUNTARY + ENFORCED	31	3.08	2.22	4.87	3.22	6.69	7.3	2.47	4.11	1.28	0.68	1.63	1.03	3.28	3	0.7	0.85	22.9	22.9	22.9	24.7	23.5	23.8							EDay1_52		52	1

### Sheet: Distance ANOVA Results
	Sum Sq	Mean Sq	NumDF	DenDF	F value	Pr(>F)
Treatment	1412.15	706.076	2	22.5488	16.3822	4.0393e-05
Week	0.00409525	0.00409525	1	19.6498	9.50169e-05	0.992321
Treatment:Week	5.72245	2.86123	2	19.5999	0.0663855	0.93598

### Sheet: Distance Posthoc Results
contrast	estimate	SE	df	t.ratio	p.value	Cohen_d
SEDENTARY Week36 - VOLUNTARY Week36	-28.0015	3.60635	45.293	-7.76448	1.0937e-09	-7.76448
SEDENTARY Week36 - (VOLUNTARY + ENFORCED Week36)	-70.7811	3.70982	45.293	-19.0794	1.08838e-22	-19.0794
SEDENTARY Week36 - SEDENTARY Week52	-1.68045e-13	2.79936	24.2836	-6.00298e-14	1	-6.00298e-14
SEDENTARY Week36 - VOLUNTARY Week52	-27.1512	3.81896	47.336	-7.10957	6.71505e-09	-7.10957
SEDENTARY Week36 - (VOLUNTARY + ENFORCED Week52)	-71.5795	3.8262	46.4593	-18.7077	1.08838e-22	-18.7077
VOLUNTARY Week36 - (VOLUNTARY + ENFORCED Week36)	-42.7796	3.79237	45.293	-11.2804	2.47989e-14	-11.2804
VOLUNTARY Week36 - SEDENTARY Week52	28.0015	3.60635	45.293	7.76448	1.0937e-09	7.76448
VOLUNTARY Week36 - VOLUNTARY Week52	0.850278	3.19354	26.6978	0.266249	0.86458	0.266249
VOLUNTARY Week36 - (VOLUNTARY + ENFORCED Week52)	-43.578	3.90629	46.4136	-11.1559	2.47989e-14	-11.1559
(VOLUNTARY + ENFORCED Week36) - SEDENTARY Week52	70.7811	3.70982	45.293	19.0794	1.08838e-22	19.0794
(VOLUNTARY + ENFORCED Week36) - VOLUNTARY Week52	43.6299	3.99509	47.1718	10.9209	3.32862e-14	10.9209
(VOLUNTARY + ENFORCED Week36) - (VOLUNTARY + ENFORCED Week52)	-0.798399	3.2334	25.5573	-0.246922	0.86458	-0.246922
SEDENTARY Week52 - VOLUNTARY Week52	-27.1512	3.81896	47.336	-7.10957	6.71505e-09	-7.10957
SEDENTARY Week52 - (VOLUNTARY + ENFORCED Week52)	-71.5795	3.8262	46.4593	-18.7077	1.08838e-22	-18.7077
VOLUNTARY Week52 - (VOLUNTARY + ENFORCED Week52)	-44.4283	4.10339	47.9708	-10.8272	3.32862e-14	-10.8272

### Sheet: Distance Summary Stats
Treatment	Week	Mean	Median	SD	N
SEDENTARY	36	0	0	0	11
SEDENTARY	52	0	0	0	11
VOLUNTARY	36	28.0015	25.9069	12.4443	10
VOLUNTARY	52	25.9304	22.4266	12.0504	10
VOLUNTARY + ENFORCED	36	70.7811	69.56	8.53174	10
VOLUNTARY + ENFORCED	52	72.0139	70.4783	7.41362	10
